# Inducible formation of fusion transcripts upregulates haploinsufficient CHD2 gene expression

**DOI:** 10.1101/2025.05.28.656657

**Authors:** Caroline Jane Ross, Yael Sarusi, Yoav Lubelsky, Rotem Ben-Tov Perry, Anat Mavashov, Shaked Turk, Moran Rubinstein, Igor Ulitsky

## Abstract

Modes of action of long noncoding RNAs (lncRNAs) are poorly understood. CHASERR is a broadly expressed lncRNA located immediately upstream of the promoter of the CHD2 gene. We show that antisense oligonucleotides (ASOs) targeting conserved motifs in CHASERR’s last exon induce the formation of a fusion transcript joining CHASERR to CHD2. This fusion transcript is exported to the cytoplasm and translated into full-length CHD2 protein. Deleting the same motifs in mice mimics the ASO effect, increasing CHD2 protein without causing the deleterious effects associated with full CHASERR ablation. The fusion transcripts are also expressed endogenously, induced in activated neurons, and their constitutive induction affects neuronal gene expression and chromatin accessibility. Perinatal introduction of the ASO into *Chd2*^+/–^ mice up-regulates CHD2 expression and alleviates behavioral phenotypes caused by CHD2 haploinsufficiency, providing a therapeutic route to CHD2 haploinsufficiency. This concept of targeting upstream genes with ASOs to induce transcript fusion can be extended to other gene pairs, and is thus a broadly relevant approach for increasing haploinsufficient gene expression.
