## Supplemental Tables for "Inducible formation of fusion transcripts upregulates haploinsufficient CHD2 gene expression"

### Sheet: S1 Antibodies and Reagents
Antibodies
Reagent	Manufacturer	Cat#
Monoclonal Anti-β-Tubulin antibody produced in mouse	Sigma	T4026
anti-Hsp90 antibody [D7a]	abcam	ab59459
Rabbit Polyclonal CHD2 Antibody	Novus	NBP2-92115
Goat-anti-rabbit secondary antibody, 700	Azure	AC2128
Goat-anti-mouse secondary antibody, 700	Azure	AC2129
Goat-anti-rabbit secondary antibody, 800	Azure	AC2134
Goat-anti-mouse secondary antibody, 800	Azure	AC2135
anti-Rpb1 CTD (4H8) Mouse mAb	Cell Signaling	#2629
Phospho-Rpb1 CTD (Ser2)	Gift from Hiroshi Kimura
Phospho-Rpb1 CTD (Ser5)	Gift from Hiroshi Kimura
Reagents
DMEM	Gibco	41965-039
Penicylin streptomycin	Corning	30-002-CI
Serum	Gibco	10270-106
PEI (linear 25KDa)	PolySciences	23966-2
Dharmacon DharmaFECT 1 Transfection Reagent	horizon	T-2001-03
Dharmacon DharmaFECT 4 Transfection Reagent	horizon	T-2004-03
Tetrodotoxin citrate	Alomone labs	T-550_1 mg
D-AP5	Alomone labs	D-145
Ovomucoid	worthington	LS003570
Laminin	Gibco	23017015
Poly-L-lysine	sigma	P4707
Neurobasal medium	Gibco	21103049
B-27 serum free supplament	Gibco	17504044
Cyclohexamide	Sigma	C7698
Protease inhibitor coctail	ApexBio	K1007-1ML
RNase inhibitor	EURx	E4210-01
BioTri	Bio-Lab	959758027100
Kits
CORALL mRNA-Seq Library Prep Kit with UDI 12 nt Set A1, (UDI12A_0001-0096), 96 preps	Lexogen	LX-177.96
qScript Flex cDNA Kit 100 rxns	Quanta biosciences	95049-100
Dual luciferase 10X100 assays kit	Promega	E1960

### Sheet: S2 ASOs
ASOs
Control	ATTACAACCTTCCGGTATGC
ASO1	CCATAATGGGCTGCCATCTT
ASO2	GCATTAATCCATTTTCCT
ASO3	TTCCACTGTCCATTTGTG
ASO4	CTTCAAGCGGGGTG
ASO5	GTAAAGTCCATTTC
Chaserr PAS	ATTTTATTAAAGTTAACATT
TISU	TGCCTCTCCGGCCATCTTGTG
PUF60 bs	AAGGGGGAGAGAGAATATATCTA
CPSF6 ASO1	TCCAGGAATACAAACTACCAT
CPSF6 hASO1	CATACGCATACAAATCAAACT
Chaserr intron4 PPT	AAAAAATTCTGTTGGAGTAA
Chaserr intron4 3'ss	GGGTGCTTCATAAAAAATTA
hASO1	CCATAGTAGACTGCCATCTT
hASO2	TATTAATCCATTTTTCCT
hASO3	ATCCACTGTCCATTTGTG
DUS4L 3'ss	CTTGCAACCATCACACCTA
DUS4L AUGG	CTATAAGCCATAATTTCTTA
DUS4L PAS	ACGGTTTTATTTCAGTCTG
PPT2 3'ss	AGATAAACCTTCAAGGTGG
PPT2 AUGG	AGATACCGGCCATTGGACA
PPT2 PAS	ATGGAACTTTATTTCCATAA
GapmeRs
Control	AACACGTCTATACGC
Chaserr 1	CAACGACTGATCCTAA
Chaserr 2	ATCAATGAATTCACAT
Intergenic 1	CAGATGGAAGCACGAG
Intergenic 2	GCCTTTGATTGACACT
Chd2	AGATTTACGATTACTG

### Sheet: S3 siRNAs
siRNAs Target sequence
CPSF6 Smartpool 1	CAUAGUAGAUCACGAGAAA
CPSF6 Smartpool 2	GCGAAUAUCGUCAUCGUUA
CPSF6 Smartpool 3	CGUCAUAAAUCCCGUAGUA
CPSF6 Smartpool 4	CAACACAGAUGUACCGAAA
NSUN2 Smartpool 1	GGGAUUUGUUAUUGCCAAU
NSUN2 Smartpool 2	GCACACAAAUUUAAGUCGA
NSUN2 Smartpool 3	AGUAAGAGCUGUAUCGUGA
NSUN2 Smartpool 4	UGGAAAUAUUAGUCGUCAA
PUF60 Smartpool 1	UGUACGACCAGGAGCGUUU
PUF60 Smartpool 2	CAGCCUACAGUGCGGAUAA
PUF60 Smartpool 3	GCUUCAUUGAGUACGAGAA
PUF60 Smartpool 4	CCAUCAAGAGCAUCGACAU

### Sheet: S4 Oligos for CRISPR editing
gRNAs
	gRNA	target seq	Target genomic coordinates
Chaserr1	/AlTR1/rCrArUrUrUrCrArArArCrUrCrUrUrCrArArGrCrGrGrUrUrUrUrArGrArGrCrUrArUrGrCrU/AlTR2/	CGCTTGAAGAGTTTGAAATG	chr7:73,544,358-73,544,377
Chaserr2	/AlTR1/rUrArArUrArUrUrArUrArCrArArCrCrArArCrArCrGrUrUrUrUrArGrArGrCrUrArUrGrCrU/AlTR2/	GTGTTGGTTGTATAATATTA	chr7:73,544,263-73,544,282
Genotyping primers
Forward	ctgtctttgagaggttgttacaatagtgc
Reverse	ACCATTTGTAGAATTGTAGAGTCTTCTCC

### Sheet: S5 qPCR primers
qPCR	Forward	Reverse
All Chaserr (Mouse)	GCCATTTTGAAGACTGAGACCA	TCTATGGTGCAGGCCTTTCA
All Chd2 (Mouse)	GGAGATCATAGAACGGGCCA	AAAAGGGTTTGAGTTGGATCTTC
All fusion (Mouse)	TGAAAGGCCTGCACCATAGA	TGCTGTGTAGCGAACTGTCC
Canonical Chd2 (Mouse)	TTTTGGATCGGATATTTTTCTACT	GTGCCCAGGTATTTACTGATCC
Chanonical Chaserr (Mouse)	TGAAAGGCCTGCACCATAGA	TGGGCTGCCATCTTGATTTC
Mouse-specific fusion	TGACATCTGGAGAAGACTCTACAA	TGCTGTGTAGCGAACTGTCC
Fusion (Human)	TCCTCTAAAGGCCCCATACA	TGCTGTGTAGCGAACTGTCC
Canonical Chd2 (Mouse)	CTACATGGATCAGTAAATACCTG	TGCTGTGTAGCGAACTGTCC
All Chd2 (Human)	TACCTGTTCCACCAACACCAG	TTCCCGTATCGTATTTCTGCTCAT
All Chaserr (Human)	GGCTGCAGTGATACATGCGA	ACTCCAACGTCTCAGTCTTCAA
Canonical Chaserr (Human)	TGCGCTCTCCTAATGAGGTT	GTGCCCAGGTATTTACTGATCC
Actin (Human)	CCCTGGACTTCGAGCAAGAG	ACTCCATGCCCAGGAAGGAA
GAPDH (Mouse)	CAGCAATGCATCCTGCACC	ACTGTGGTCATGAGCCCTTC
Actin (Mouse)	TTGGGTATGGAATCCTGTGG	CTTCTGCATCCTGTCAGCAA
MALAT1 (Mouse)	AATGCATTGTGACGCGACTG	GCTGCAGAGAGCCATTTCCT
DUS4L (Human)	TTTCAGCTGTCTCTCGCAGC	TGGCACGTGACTGAAACTTCT
BCAP29 (Human)	AGATGCCCTTTCTAAGGCACA	TGCCTCTTTCTAAACGATCCTGA
DUS4L-BCAP29 (Human)	AATGTGTGGCGGATTACTGG	TGGTAAGGAAAGCCTTGTTCC
PPT2 (Human)	ACTACTGGCATGATCCCCAC	TGGGATGGTCTCTTTCCCCA
EGFL8 (Human)	GCACTGTCATGTGGACGTGG	GTGAAGCTGCCTGCCGTAT
PPT2-EGFL8 (Human)	GAGACCGTCCTGGAGATGG	CTCTGAGGGATCCACCCTTG
5' RACE
Chd2 RT primer	GTGACTGGAGTTCAGACGTGTGCTCTTCCGATCTnnnnnngtttgctttgaagtcctgtgccc
Chaserr RT primer	GTGACTGGAGTTCAGACGTGTGCTCTTCCGATCTnnnnnnnTCCATAAGGTCACTTCAGATCAAACTGC
Template switch oligo	gctaatACACTCTTTCCCTACACGACGCTCTTCCGATCTHNNHNNNrGrGrG
Fw Library amlfication primer	AATGATACGGCGACCACCGAGATCTACAC-barcode-ACACTCTTTCCCTACACGACGCTCTTCCGATCT
Rv Library amlfication primer	CAAGCAGAAGACGGCATACGAGAT-barcode-GTGACTGGAGTTCAGACGTGTGCTCTTCCGATC

### Sheet: S6 FISH probes
MM-CHD2 HCR Probes
Number	Probe-binding Sequences
1	CCTTTTTTTGGGAGAAAAGCTGCTTTTAGGAGCTTTCTTTTCGTGCCTTGTT
2	GCCTGGATGGTTCTATCAAGGGGGAAATCCGAAAGCAGGCACTGGATCACTT
3	ATACCACTGGCAGGACGGTTCTTGAAAACAACTCAGGAAGATCCAACTCAAA
4	AGCTAGAAGAGCGTCCTCACAAAGACTGGGATGAAATTATTCCCGAAGAGCA
5	AAGAAGCTGCCGTATTGAGAGCCCAGGTCGTTGTTTTTTCCAGCTTAGAAGC
6	GCCAATCAGAGTCTGAGAGTGAATCGGCAGGTTCCAAATCCCAGCCAGTCCT
7	AGATGTGGGAAGAATATCCTGATGTTTATGGGGTTAGGAGGTCAAATCGAAG
8	AACAGGACCCCTCAGAAGACGAACAGGAACAGGGAACCAGTGCAGAGAGTGA
9	ATTTAGGAGGGGAGAGTCTGGAGCTCCGAGACTATCAGCTGGAGGGCCTCAA
10	ATAAGACCGTGCTGGGCAGTATTAACTGGGCCTTCCTGGGAGTAGATGAAGC
11	CCAACCATAGGCTACTGATCACGGGCACCCCTCTTCAGAATTCCCTCAAGGA
12	ATTATAAATGGATCCTGACCAGGAATTACAAGGCTCTTGCCAAAGGGACCAG
13	TGCCTCGGATTCGCAGTTCCACTAAAAAGGCTCAGACAAACGACAGTGATTC
14	CCAGGAACTGCCTGCTCAAAATTGGAGACCGCATAGCCGAGTGCCTTAAAGC
15	ACCATCATGACTCCAAGCGGAGGAGGTCAGATGACTTCAGGCCCCAGAATTA
16	TGACTTAGAGTACTGTGACTTGGGCATTGCTAATGCCAGCGTGGGGCTTGCT
17	TTTTCCCCCAAATCACGAGCATCCGTGATGGGGTAGCCAAGCTGTTAAGGTG
18	TCCCCTGGCTAGAGTCTGATGCCTGGTGGCTTACCGGACTTCTCAGTCAATT
19	AAGTCCTATGATGCACTGTGGCCCTAGAAAACGAAGATGAAGCCTCCACTGA
20	GTTCTGACCTGGTGTGTCTGACATTGCATCAGGCTTTGCAGAACAAATGTGA
MM-CHASERR HCR Probes
Number	Probe-binding Sequences
1	ACACGGCACAAGATGGCCGGAGAGGCAGCAGCAAGCCCAGCTGTCAGGCGGT
2	GCCGCGGCCCGTGGGCTCGCCGCTGCGCTGGGAGCGCTACCCCGGCGTCCTG
3	AGCCGATGGCGGCAGGGGCCGCGCTTCGACCCGGTAACTTAGAAGATGATAA
4	AATGTGGTTGCTGATAATTCTGAATAAATACAGCTTTTATCCCAGGTGTGCC
5	TTTGAAGACTGAGACCATAGAGTTCTAAGAATAAAGGAAAGAGCCCTTGGGA
